# Effects of an increase in water temperature on inter- and transgenerational plasticity reveal a short-term metabolic and phenotypic memory in an aquatic plant species

**DOI:** 10.64898/2026.07.06.736556

**Authors:** Grégoire Loupit, Mélissa Sancharme, Pierre Petriacq, Josep Valls Fonayet, Anne-Kristel Bittebiere

## Abstract

Transgenerational plasticity can shape plant phenotype and influence plant response to environmental changes in interaction with the current conditions. While how past stress interact with either current optimal or stress conditions is increasingly documented within a single plant, transgenerational plasticity remains particularly poorly understood especially at the metabolome level. In our study, we investigated whether heat stress induces transgenerational metabolic and phenotypic modifications along two successive clonal ramet generations of the sub-Antarctic aquatic plant *Limosella australis*. We performed untargeted metabolomics approaches and measured morphologic and performance traits, to assess both transgenerational plasticity of the metabolome and the phenotype. We found that heat stress remodelled the metabolic profile and influenced the foraging strategy of our clonal plant, and that some of these metabolic changes persisted into the first clonal generation. This one therefore adopted an intermediate growth strategy, even though culture conditions were optimal. By comparing differentially accumulated features between daughter ramets from heat stressed mother ramets and from unstressed mother ramets, we identified common and specific metabolites accumulation to heat stress response, belonging to diverse compound families. However, we did not observe any adaptative advantage and any metabolic imprint during another heat stress applied on the second clonal generation. This work provides especially new clues into how plant metabolome integrates and transfers previous stressed clonal generation’s information.
