## Supplementary material for "Effects of an increase in water temperature on inter- and transgenerational plasticity reveal a short-term metabolic and phenotypic memory in an aquatic plant species": S. Data 7

### Sheet: S. Data 7
Supplementary Data 7: The list of features extracted from sPLS model for component 1 from negative ion mode analysis and their annotated chemical ontology.

### Sheet: Features_NEG_sPLS
Features	Potential metabolite name	INCHIKEY	Kingdom	Superclass	Class	Subclass	Parent Level 1	Parent Level 2	Parent Level 3	Parent Level 4	Parent Level 5	Parent Level 6
5841	w/o MS2:NCGC00380654-01_C21H28O13_(2E)-3-[4-({2-O-[(2S,3R,4R)-3,4-Dihydroxy-4-(hydroxymethyl)tetrahydro-2-furanyl]-beta-D-glucopyranosyl}oxy)-3-methoxyphenyl]acrylic acid	WJKBOZUMKGXZHT-ODBGGHPZSA-N	Organic compounds	Organic oxygen compounds	Organooxygen compounds	Carbohydrates and carbohydrate conjugates	Glycosyl compounds	Phenolic glycosides	0	0	0	0
5843	w/o MS2:NCGC00380654-01_C21H28O13_(2E)-3-[4-({2-O-[(2S,3R,4R)-3,4-Dihydroxy-4-(hydroxymethyl)tetrahydro-2-furanyl]-beta-D-glucopyranosyl}oxy)-3-methoxyphenyl]acrylic acid	WJKBOZUMKGXZHT-ODBGGHPZSA-N	Organic compounds	Organic oxygen compounds	Organooxygen compounds	Carbohydrates and carbohydrate conjugates	Glycosyl compounds	Phenolic glycosides	0	0	0	0
5845	w/o MS2:NCGC00380654-01_C21H28O13_(2E)-3-[4-({2-O-[(2S,3R,4R)-3,4-Dihydroxy-4-(hydroxymethyl)tetrahydro-2-furanyl]-beta-D-glucopyranosyl}oxy)-3-methoxyphenyl]acrylic acid	WJKBOZUMKGXZHT-ODBGGHPZSA-N	Organic compounds	Organic oxygen compounds	Organooxygen compounds	Carbohydrates and carbohydrate conjugates	Glycosyl compounds	Phenolic glycosides	0	0	0	0
6788	w/o MS2:NCGC00180872-02![(2S,3R,4S,5R,6S)-4,5-dihydroxy-6-[5-hydroxy-2-(4-hydroxyphenyl)-4-oxo-7-[(2S,3R,4R,5R,6S)-3,4,5-trihydroxy-6-methyloxan-2-yl]oxychromen-3-yl]oxy-2-methyloxan-3-yl] acetate	BNUCXCGZTSEDGK-PPGKSNAPSA-N	Organic compounds	Phenylpropanoids and polyketides	Flavonoids	Flavonoid glycosides	Flavonoid O-glycosides	Flavonoid-7-O-glycosides	0	0	0	0
6798	Unknown	null	0	0	0	0	0	0	0	0	0	0
6799	Unknown	null	0	0	0	0	0	0	0	0	0	0
6815	w/o MS2:Pectolinarin	DUXQKCCELUKXOE-UHFFFAOYSA-N	Organic compounds	Phenylpropanoids and polyketides	Flavonoids	Flavonoid glycosides	Flavonoid O-glycosides	Flavonoid-7-O-glycosides	0	0	0	0
6817	w/o MS2:Pectolinarin	DUXQKCCELUKXOE-UHFFFAOYSA-N	Organic compounds	Phenylpropanoids and polyketides	Flavonoids	Flavonoid glycosides	Flavonoid O-glycosides	Flavonoid-7-O-glycosides	0	0	0	0
6820	w/o MS2:Pectolinarin	DUXQKCCELUKXOE-UHFFFAOYSA-N	Organic compounds	Phenylpropanoids and polyketides	Flavonoids	Flavonoid glycosides	Flavonoid O-glycosides	Flavonoid-7-O-glycosides	0	0	0	0
6827	Unknown	null	0	0	0	0	0	0	0	0	0	0
6828	Unknown	null	0	0	0	0	0	0	0	0	0	0
6833	Unknown	null	0	0	0	0	0	0	0	0	0	0
6871	Unknown	null	0	0	0	0	0	0	0	0	0	0
6873	Unknown	null	0	0	0	0	0	0	0	0	0	0
6874	w/o MS2:[(1S,3R,5R,6S,8S)-3-{[(2S,3R,4S,5S,6R)-6-[(benzoyloxy)methyl]-3,4,5-trihydroxyoxan-2-yl]oxy}-6-hydroxy-8-methyl-9,10-dioxatetracyclo[4.3.1.0??,???.0??,???]decan-2-yl]methyl benzoate	LATYEZNGPQKAIK-BRVOSZROSA-N	Organic compounds	Lipids and lipid-like molecules	Prenol lipids	Terpene glycosides	Terpene glycosides	0	0	0	0	0
6936	w/o MS2:3-{[(2S,3R,4S,5R,6R)-3-{[(2S,3S,4R,5R,6S)-3,5-dihydroxy-4-methoxy-6-methyloxan-2-yl]oxy}-4,5-dihydroxy-6-methyloxan-2-yl]oxy}-8-hydroxy-15-methyl-11,18-dioxapentacyclo[10.6.2.0?,?.0?,??.0??,??]icosa-1,3,5,7,9(19),12(20),13,15-octaene-10,17-dione	PONPPNYZKHNPKZ-UHFFFAOYSA-N	Organic compounds	Organoheterocyclic compounds	Naphthopyrans	Naphthopyranones	Naphthopyranone glycosides	0	0	0	0	0
6937	w/o MS2:3-{[(2S,3R,4S,5R,6R)-3-{[(2S,3S,4R,5R,6S)-3,5-dihydroxy-4-methoxy-6-methyloxan-2-yl]oxy}-4,5-dihydroxy-6-methyloxan-2-yl]oxy}-8-hydroxy-15-methyl-11,18-dioxapentacyclo[10.6.2.0?,?.0?,??.0??,??]icosa-1,3,5,7,9(19),12(20),13,15-octaene-10,17-dione	PONPPNYZKHNPKZ-UHFFFAOYSA-N	Organic compounds	Organoheterocyclic compounds	Naphthopyrans	Naphthopyranones	Naphthopyranone glycosides	0	0	0	0	0
6939	w/o MS2:2',6'-Dihydroxy-4-methoxychalcone-4'-O-neohesperid	HWRDCYOHJBCWGW-UHFFFAOYSA-N	Organic compounds	Phenylpropanoids and polyketides	Flavonoids	Flavonoid glycosides	Flavonoid O-glycosides	0	0	0	0	0
6963	Unknown	null	0	0	0	0	0	0	0	0	0	0
7043	Unknown	null	0	0	0	0	0	0	0	0	0	0
7112	Unknown	null	0	0	0	0	0	0	0	0	0	0
7191	Unknown	null	0	0	0	0	0	0	0	0	0	0
7192	Unknown	null	0	0	0	0	0	0	0	0	0	0
7278	Unknown	null	0	0	0	0	0	0	0	0	0	0
7347	Unknown	null	0	0	0	0	0	0	0	0	0	0
7450	w/o MS2:NCGC00385127-01!3-[4,5-dihydroxy-6-(hydroxymethyl)-3-[(2S,3R,4R,5R,6S)-3,4,5-trihydroxy-6-methyloxan-2-yl]oxyoxan-2-yl]oxy-5-hydroxy-2-(4-hydroxyphenyl)-7-[3,4,5-trihydroxy-6-(hydroxymethyl)oxan-2-yl]oxychromen-4-one	IYFMBSVAOKIIHT-FENIPWANSA-N	Organic compounds	Phenylpropanoids and polyketides	Flavonoids	Flavonoid glycosides	Flavonoid O-glycosides	Flavonoid-7-O-glycosides	0	0	0	0
7499	Unknown	null	0	0	0	0	0	0	0	0	0	0
7500	Unknown	null	0	0	0	0	0	0	0	0	0	0
7510	w/o MS2:methyl (1S,4aS,7aS)-5'-oxo-1-[(2S,3R,4S,5S,6R)-3,4,5-trihydroxy-6-(hydroxymethyl)oxan-2-yl]oxy-4'-[(1S)-1-[(E)-3-[4-[(2S,3R,4S,5S,6R)-3,4,5-trihydroxy-6-(hydroxymethyl)oxan-2-yl]oxyphenyl]prop-2-enoyl]oxyethyl]spiro[4a,7a-dihydro-1H-cyclopenta[c]pyran-7,2'-furan]-4-carboxylate	AFYIWKNGSIYXCQ-UHFFFAOYSA-N	Organic compounds	Lipids and lipid-like molecules	Prenol lipids	Terpene glycosides	Iridoid O-glycosides	0	0	0	0	0
7521	Unknown	null	0	0	0	0	0	0	0	0	0	0
7532	w/o MS2:[4-[4,5-dihydroxy-6-methyl-3-[3,4,5-trihydroxy-6-(hydroxymethyl)oxan-2-yl]oxyoxan-2-yl]oxy-6-[2-(3,4-dihydroxyphenyl)ethoxy]-3,5-dihydroxyoxan-2-yl]methyl (E)-3-(3,4-dihydroxyphenyl)prop-2-enoate	PSFMBXYUQFAGAM-QPJJXVBHSA-N	Organic compounds	Organic oxygen compounds	Organooxygen compounds	Carbohydrates and carbohydrate conjugates	Oligosaccharides	0	0	0	0	0
7539	Unknown	null	0	0	0	0	0	0	0	0	0	0
7547	Unknown	null	0	0	0	0	0	0	0	0	0	0
7645	Unknown	null	0	0	0	0	0	0	0	0	0	0
7646	w/o MS2:PG O-22:0_26:0	VUTKRQUBZDWJEO-UHFFFAOYSA-N	Organic compounds	Lipids and lipid-like molecules	Glycerophospholipids	Glycerophosphoglycerols	1-alkyl,2-acylglycerophosphoglycerols	0	0	0	0	0
7647	w/o MS2:PG O-22:0_26:0	VUTKRQUBZDWJEO-UHFFFAOYSA-N	Organic compounds	Lipids and lipid-like molecules	Glycerophospholipids	Glycerophosphoglycerols	1-alkyl,2-acylglycerophosphoglycerols	0	0	0	0	0
7648	Unknown	null	0	0	0	0	0	0	0	0	0	0
7650	Unknown	null	0	0	0	0	0	0	0	0	0	0
7652	Unknown	null	0	0	0	0	0	0	0	0	0	0
7665	w/o MS2:Cer 21:1,2O/44:12	KXAOYNIXJZTKRA-FCKMIFBXSA-N	Organic compounds	Organic oxygen compounds	Organooxygen compounds	Alcohols and polyols	Secondary alcohols	0	0	0	0	0
