## Supplementary material for "Effects of an increase in water temperature on inter- and transgenerational plasticity reveal a short-term metabolic and phenotypic memory in an aquatic plant species": S. Data 8

### Sheet: S. Data 8
Supplementary Data 8: The list of features extracted from sPLS model for component 1 from positive ion mode analysis and their annotated chemical ontology.

### Sheet: Features_POS_sPLS
Features	Potential metabolite name	INCHIKEY	Kingdom	Superclass	Class	Subclass	Parent Level 1	Parent Level 2	Parent Level 3	Parent Level 4	Parent Level 5	Parent Level 6
3092	caffeic acid	QAIPRVGONGVQAS-UHFFFAOYSA-N	Organic compounds	Phenylpropanoids and polyketides	Cinnamic acids and derivatives	Hydroxycinnamic acids and derivatives	Hydroxycinnamic acids	0	0	0	0	0
9761	w/o MS2:(2R,3R)-2-(3,4-dihydroxyphenyl)-3,4-dihydro-2H-chromene-3,5,7-triol	PFTAWBLQPZVEMU-UHFFFAOYSA-N	Organic compounds	Phenylpropanoids and polyketides	Flavonoids	Flavans	Flavan-3-ols	Catechins	0	0	0	0
9762	w/o MS2:4-(3,4-dihydroxyphenyl)-6,7-dihydroxynaphthalene-2-carboxylic acid	ZSKDVJYWOHBGNI-UHFFFAOYSA-N	Organic compounds	Benzenoids	Naphthalenes	Naphthalenecarboxylic acids and derivatives	Naphthalenecarboxylic acids	0	0	0	0	0
9766	w/o MS2:4-(3,4-dihydroxyphenyl)-6,7-dihydroxynaphthalene-2-carboxylic acid	ZSKDVJYWOHBGNI-UHFFFAOYSA-N	Organic compounds	Benzenoids	Naphthalenes	Naphthalenecarboxylic acids and derivatives	Naphthalenecarboxylic acids	0	0	0	0	0
10391	w/o MS2:skimmin	VPAOSFFTKWUGAD-UHFFFAOYSA-N	Organic compounds	Phenylpropanoids and polyketides	Coumarins and derivatives	Coumarin glycosides	Coumarin glycosides	0	0	0	0	0
10393	w/o MS2:skimmin	VPAOSFFTKWUGAD-UHFFFAOYSA-N	Organic compounds	Phenylpropanoids and polyketides	Coumarins and derivatives	Coumarin glycosides	Coumarin glycosides	0	0	0	0	0
10401	w/o MS2:skimmin	VPAOSFFTKWUGAD-UHFFFAOYSA-N	Organic compounds	Phenylpropanoids and polyketides	Coumarins and derivatives	Coumarin glycosides	Coumarin glycosides	0	0	0	0	0
14069	w/o MS2:N-[4-(2-thienylcarbonyl)phenyl](3,4,5-trimethoxyphenyl)carboxamide	OENOHGHVLWIBMT-UHFFFAOYSA-N	Organic compounds	Benzenoids	Benzene and substituted derivatives	Anilides	Aromatic anilides	Benzanilides	0	0	0	0
16761	w/o MS2:Spectral Match to 6''-O-Acetyldaidzin from NIST14	ZMOZJTDOTOZVRT-DODNOZFWSA-N	Organic compounds	Phenylpropanoids and polyketides	Isoflavonoids	Isoflavonoid O-glycosides	Isoflavonoid O-glycosides	0	0	0	0	0
17383	w/o MS2:Acetylgenistin	DXWGBJJLEDQBKS-LDBVRRDLSA-N	Organic compounds	Phenylpropanoids and polyketides	Isoflavonoids	Isoflavonoid O-glycosides	Isoflavonoid O-glycosides	0	0	0	0	0
17459	w/o MS2:NCGC00384616-01!5-hydroxy-6,7-dimethoxy-2-[4-[(2S,3R,4S,5S,6R)-3,4,5-trihydroxy-6-(hydroxymethyl)oxan-2-yl]oxyphenyl]chromen-4-one	RETJLKUBHXTIGH-FZFRBNDOSA-N	Organic compounds	Phenylpropanoids and polyketides	Flavonoids	Flavonoid glycosides	Flavonoid O-glycosides	0	0	0	0	0
17464	w/o MS2:Cirsimarin, LC-ESI-ITTOF, MS2, [M+H]+	RETJLKUBHXTIGH-FZFRBNDOSA-N	Organic compounds	Phenylpropanoids and polyketides	Flavonoids	Flavonoid glycosides	Flavonoid O-glycosides	0	0	0	0	0
20829	w/o MS2:Etoposide	VJJPUSNTGOMMGY-UHFFFAOYSA-N	Organic compounds	Lignans, neolignans and related compounds	Lignan lactones	Podophyllotoxins	Podophyllotoxins	0	0	0	0	0
21010	w/o MS2:Massbank:BML01591 Pectolinarin	DUXQKCCELUKXOE-UHFFFAOYSA-N	Organic compounds	Phenylpropanoids and polyketides	Flavonoids	Flavonoid glycosides	Flavonoid O-glycosides	Flavonoid-7-O-glycosides	0	0	0	0
21079	w/o MS2:NCGC00347692-02!5,6-dibenzoyloxy-7-methoxycarbonyl-1-[3,4,5-trihydroxy-6-(hydroxymethyl)oxan-2-yl]oxy-1,4a,5,6,7,7a-hexahydrocyclopenta[c]pyran-4-carboxylic acid [IIN-based on	JQOQJRICPWKBGN-UHFFFAOYSA-N	Organic compounds	Lipids and lipid-like molecules	Prenol lipids	Terpene glycosides	Iridoid O-glycosides	0	0	0	0	0
21080	w/o MS2:NCGC00347692-02!5,6-dibenzoyloxy-7-methoxycarbonyl-1-[3,4,5-trihydroxy-6-(hydroxymethyl)oxan-2-yl]oxy-1,4a,5,6,7,7a-hexahydrocyclopenta[c]pyran-4-carboxylic acid [IIN-based on	JQOQJRICPWKBGN-UHFFFAOYSA-N	Organic compounds	Lipids and lipid-like molecules	Prenol lipids	Terpene glycosides	Iridoid O-glycosides	0	0	0	0	0
21081	w/o MS2:NCGC00347692-02!5,6-dibenzoyloxy-7-methoxycarbonyl-1-[3,4,5-trihydroxy-6-(hydroxymethyl)oxan-2-yl]oxy-1,4a,5,6,7,7a-hexahydrocyclopenta[c]pyran-4-carboxylic acid [IIN-based on	JQOQJRICPWKBGN-UHFFFAOYSA-N	Organic compounds	Lipids and lipid-like molecules	Prenol lipids	Terpene glycosides	Iridoid O-glycosides	0	0	0	0	0
21086	w/o MS2:NCGC00347692-02!5,6-dibenzoyloxy-7-methoxycarbonyl-1-[3,4,5-trihydroxy-6-(hydroxymethyl)oxan-2-yl]oxy-1,4a,5,6,7,7a-hexahydrocyclopenta[c]pyran-4-carboxylic acid [IIN-based on	JQOQJRICPWKBGN-UHFFFAOYSA-N	Organic compounds	Lipids and lipid-like molecules	Prenol lipids	Terpene glycosides	Iridoid O-glycosides	0	0	0	0	0
21129	Unknown	null	0	0	0	0	0	0	0	0	0	0
21222	w/o MS2:5,7-dihydroxy-7-methyl-1-[(2S,3R,4S,5S,6R)-3,4,5-trihydroxy-6-[[(E)-3-(4-hydroxy-3,5-dimethoxyphenyl)prop-2-enoyl]oxymethyl]oxan-2-yl]oxy-4a,5,6,7a-tetrahydro-1H-cyclopenta[c]pyran-4-carboxylic acid	DHHMFNAGLVIOCZ-LVPKXVBFSA-N	Organic compounds	Lipids and lipid-like molecules	Prenol lipids	Terpene glycosides	Iridoid O-glycosides	0	0	0	0	0
21252	w/o MS2:Rugulotrosin A	FCBFXINPLHGRFE-UHFFFAOYSA-N	Organic compounds	Organoheterocyclic compounds	Benzopyrans	1-benzopyrans	Dibenzopyrans	Xanthenes	0	0	0	0
21304	Unknown	null	0	0	0	0	0	0	0	0	0	0
21307	Unknown	null	0	0	0	0	0	0	0	0	0	0
21309	Unknown	null	0	0	0	0	0	0	0	0	0	0
21322	Unknown	null	0	0	0	0	0	0	0	0	0	0
21324	Unknown	null	0	0	0	0	0	0	0	0	0	0
21598	Unknown	null	0	0	0	0	0	0	0	0	0	0
21671	w/o MS2:Plantamajoside	KFEFLPDKISUVNR-UHFFFAOYSA-N	Organic compounds	Phenylpropanoids and polyketides	Cinnamic acids and derivatives	Hydroxycinnamic acids and derivatives	Coumaric acids and derivatives	0	0	0	0	0
21739	Unknown	null	0	0	0	0	0	0	0	0	0	0
21874	w/o MS2:{3,4,5-triacetyloxy-6-[5-acetyloxy-3-(4-methoxyphenyl)-4-oxochromen-6-yloxy]-2 H-3,4,5,6-tetrahydropyran-2-yl}methyl acetate	RFTHIXXAUSTEOS-UHFFFAOYSA-N	Organic compounds	Phenylpropanoids and polyketides	Isoflavonoids	Isoflavonoid O-glycosides	Isoflavonoid O-glycosides	0	0	0	0	0
22885	w/o MS2:[4-[4,5-dihydroxy-6-methyl-3-(3,4,5-trihydroxyoxan-2-yl)oxyoxan-2-yl]oxy-6-[2-(3,4-dihydroxyphenyl)ethoxy]-5-hydroxy-2-(hydroxymethyl)oxan-3-yl] (E)-3-(3,4-dihydroxyphenyl)prop-2-enoate	UDHCHDJLZGYDDM-UHFFFAOYSA-N	Organic compounds	Organic oxygen compounds	Organooxygen compounds	Carbohydrates and carbohydrate conjugates	Oligosaccharides	0	0	0	0	0
22891	w/o MS2:NCGC00169403-02_C35H44O18_beta-D-Glucopyranoside, (1aS,1bS,2S,5aR,6S,6aS)-6-[[2,3-di-O-acetyl-6-deoxy-4-O-[(2E)-3-(4-methoxyphenyl)-1-oxo-2-propen-1-yl]-alpha-L-mannopyranosyl]oxy]-1a,1b,2,5a,6,6a-hexahydro-1a-(hydroxymethyl)oxireno[4,5]cyclopenta[1,2-c]pyran-2-yl	BARAUATXLYPTGX-MLFNGFKZSA-N	Organic compounds	Phenylpropanoids and polyketides	Cinnamic acids and derivatives	Cinnamic acid esters	Cinnamic acid esters	0	0	0	0	0
22892	w/o MS2:NCGC00169403-02_C35H44O18_beta-D-Glucopyranoside, (1aS,1bS,2S,5aR,6S,6aS)-6-[[2,3-di-O-acetyl-6-deoxy-4-O-[(2E)-3-(4-methoxyphenyl)-1-oxo-2-propen-1-yl]-alpha-L-mannopyranosyl]oxy]-1a,1b,2,5a,6,6a-hexahydro-1a-(hydroxymethyl)oxireno[4,5]cyclopenta[1,2-c]pyran-2-yl	BARAUATXLYPTGX-MLFNGFKZSA-N	Organic compounds	Phenylpropanoids and polyketides	Cinnamic acids and derivatives	Cinnamic acid esters	Cinnamic acid esters	0	0	0	0	0
22893	w/o MS2:NCGC00169403-02_C35H44O18_beta-D-Glucopyranoside, (1aS,1bS,2S,5aR,6S,6aS)-6-[[2,3-di-O-acetyl-6-deoxy-4-O-[(2E)-3-(4-methoxyphenyl)-1-oxo-2-propen-1-yl]-alpha-L-mannopyranosyl]oxy]-1a,1b,2,5a,6,6a-hexahydro-1a-(hydroxymethyl)oxireno[4,5]cyclopenta[1,2-c]pyran-2-yl	BARAUATXLYPTGX-MLFNGFKZSA-N	Organic compounds	Phenylpropanoids and polyketides	Cinnamic acids and derivatives	Cinnamic acid esters	Cinnamic acid esters	0	0	0	0	0
23081	Unknown	null	0	0	0	0	0	0	0	0	0	0
23082	Unknown	null	0	0	0	0	0	0	0	0	0	0
23557	Unknown	null	0	0	0	0	0	0	0	0	0	0
23627	Unknown	null	0	0	0	0	0	0	0	0	0	0
23628	Unknown	null	0	0	0	0	0	0	0	0	0	0
23653	Unknown	null	0	0	0	0	0	0	0	0	0	0
23667	Unknown	null	0	0	0	0	0	0	0	0	0	0
23669	Unknown	null	0	0	0	0	0	0	0	0	0	0
23670	Unknown	null	0	0	0	0	0	0	0	0	0	0
23679	Unknown	null	0	0	0	0	0	0	0	0	0	0
23680	Unknown	null	0	0	0	0	0	0	0	0	0	0
