## Supplementary material for "Effects of an increase in water temperature on inter- and transgenerational plasticity reveal a short-term metabolic and phenotypic memory in an aquatic plant species": S. File 1

### Sheet: S. File 1
Supplementary File 1: Sample list for negative and positive untargeted metabolomic analyses, indicating raw sample names, blanks, QC and samples, the analytical order, name of treatment, the clone genotype, and the biomass (ramet dry weight) for data normalisation.

### Sheet: Negative mode
File Name	Type	Class ID	Analytical order	Inject. volume (µL)	samples	genotypes	Biomasse (DW mg)
20240722_MAMAGL_Neg_BlankMeOH01	Blank	Blank	1	1	Blank	NA	4.51094
20240722_MAMAGL_Neg_BlankMeOH02	Blank	Blank	2	1	Blank	NA	4.51094
20240722_MAMAGL_Neg_BlankMeOH03	Blank	Blank	3	1	Blank	NA	4.51094
20240722_MAMAGL_Neg_qc_dil1a3_01	Sample	QCdiluted	4	1	QCdiluted	NA	4.51094
20240722_MAMAGL_Neg_qc_dil1a3_02	Sample	QCdiluted	5	1	QCdiluted	NA	4.51094
20240722_MAMAGL_Neg_qc_dil1a3_03	Sample	QCdiluted	6	1	QCdiluted	NA	4.51094
20240722_MAMAGL_Neg_qc01	QC	QC	7	1	QC	NA	4.51094
20240722_MAMAGL_Neg_qc02	QC	QC	8	1	QC	NA	4.51094
20240722_MAMAGL_Neg_qc03	QC	QC	9	1	QC	NA	4.51094
20240722_MAMAGL_Neg_Echcode01	Sample	NS_R2	10	1	49	G1	6.9
20240722_MAMAGL_Neg_Echcode02	Sample	NS-S_R3	11	1	38	G3	3.4
20240722_MAMAGL_Neg_Echcode03	Sample	NS-S_R3	12	1	40	G4	3.7
20240722_MAMAGL_Neg_Echcode04	Sample	NS-S_R2	13	1	47	G8	7.2
20240722_MAMAGL_Neg_Echcode05	Sample	NS_R3	14	1	62	G7	4.8
20240722_MAMAGL_Neg_Echcode06	Sample	S_R2	15	1	11	G6	2.6
20240722_MAMAGL_Neg_Echcode07	Sample	NS-S_R2	16	1	37	G3	7.1
20240722_MAMAGL_Neg_Echcode08	Sample	S-S_R3	17	1	28	G6	2.9
20240722_MAMAGL_Neg_Echcode09	Sample	S-S_R2	18	1	23	G4	4.7
20240722_MAMAGL_Neg_Echcode10	Sample	NS_R3	19	1	58	G5	7.7
20240722_MAMAGL_Neg_qc04	QC	QC	20	1	QC	NA	4.51094
20240722_MAMAGL_Neg_Echcode11	Sample	S-S_R2	21	1	17	G1	4.1
20240722_MAMAGL_Neg_Echcode12	Sample	NS_R2	22	1	53	G3	5.6
20240722_MAMAGL_Neg_Echcode13	Sample	NS_R2	23	1	59	G6	6.5
20240722_MAMAGL_Neg_Echcode14	Sample	NS-S_R3	24	1	48	G8	4.8
20240722_MAMAGL_Neg_Echcode15	Sample	S-S_R2	25	1	21	G3	6.1
20240722_MAMAGL_Neg_Echcode16	Sample	NS-S_R3	26	1	44	G6	3.7
20240722_MAMAGL_Neg_Echcode17	Sample	NS_R3	27	1	50	G1	6.1
20240722_MAMAGL_Neg_Echcode18	Sample	S_R3	28	1	16	G8	2.7
20240722_MAMAGL_Neg_Echcode19	Sample	S_R2	29	1	15	G8	3.4
20240722_MAMAGL_Neg_Echcode20	Sample	NS-S_R3	30	1	46	G7	2.3
20240722_MAMAGL_Neg_qc05	QC	QC	31	1	QC	NA	4.51094
20240722_MAMAGL_Neg_Echcode21	Sample	S_R3	32	1	8	G4	3.2
20240722_MAMAGL_Neg_Echcode23	Sample	S_R3	33	1	24	G4	2.3
20240722_MAMAGL_Neg_Echcode22	Sample	S-S_R3	34	1	6	G3	3.5
20240722_MAMAGL_Neg_Echcode24	Sample	S-S_R3	35	1	26	G5	2.9
20240722_MAMAGL_Neg_Echcode25	Sample	NS_R3	36	1	60	G6	4.7
20240722_MAMAGL_Neg_Echcode26	Sample	NS_R3	37	1	54	G3	6.6
20240722_MAMAGL_Neg_Echcode27	Sample	NS-S_R2	38	1	39	G4	5
20240722_MAMAGL_Neg_Echcode28	Sample	S_R2	39	1	5	G3	2.9
20240722_MAMAGL_Neg_Echcode29	Sample	S_R3	40	1	4	G2	3.8
20240722_MAMAGL_Neg_Echcode30	Sample	S_R3	41	1	14	G7	2.9
20240722_MAMAGL_Neg_qc06	QC	QC	42	1	QC	NA	4.51094
20240722_MAMAGL_Neg_Echcode31	Sample	S_R2	43	1	9	G5	2.7
20240722_MAMAGL_Neg_Echcode33	Sample	NS-S_R2	45	1	33	G1	6
20240722_MAMAGL_Neg_Echcode34	Sample	S_R2	46	1	1	G1	4.2
20240722_MAMAGL_Neg_Echcode35	Sample	S-S_R2	47	1	25	G5	4
20240722_MAMAGL_Neg_Echcode36	Sample	S-S_R3	48	1	18	G1	4.2
20240722_MAMAGL_Neg_Echcode37	Sample	NS_R2	49	1	51	G2	6.4
20240722_MAMAGL_Neg_Echcode38	Sample	NS_R3	50	1	56	G4	5.8
20240722_MAMAGL_Neg_Echcode39	Sample	S-S_R2	51	1	19	G2	4.9
20240722_MAMAGL_Neg_Echcode40	Sample	NS_R2	52	1	61	G7	5.4
20240722_MAMAGL_Neg_qc07	QC	QC	53	1	QC	NA	4.51094
20240722_MAMAGL_Neg_BlankMeOH04	Blank	Blank	54	1	Blank	NA	4.51094
20240722_MAMAGL_Neg_BlankMeOH05	Blank	Blank	55	1	Blank	NA	4.51094
20240722_MAMAGL_Neg_BlankMeOH06	Blank	Blank	56	1	Blank	NA	4.51094
20240722_MAMAGL_Neg_Echcode41	Sample	S_R2	57	1	7	G4	2.3
20240722_MAMAGL_Neg_Echcode42	Sample	NS-S_R3	58	1	42	G5	4.1
20240722_MAMAGL_Neg_Echcode43	Sample	NS-S_R3	59	1	36	G2	4
20240722_MAMAGL_Neg_Echcode44	Sample	NS_R2	60	1	57	G5	5.7
20240722_MAMAGL_Neg_Echcode45	Sample	NS_R2	61	1	63	G8	7
20240722_MAMAGL_Neg_Echcode46	Sample	S_R3	62	1	2	G1	3.5
20240722_MAMAGL_Neg_Echcode47	Sample	S_R2	63	1	3	G2	2.1
20240722_MAMAGL_Neg_Echcode48	Sample	NS_R3	64	1	64	G8	5.7
20240722_MAMAGL_Neg_Echcode49	Sample	NS-S_R2	65	1	35	G2	6.1
20240722_MAMAGL_Neg_Echcode50	Sample	S-S_R3	66	1	30	G7	2.3
20240722_MAMAGL_Neg_qc08	QC	QC	67	1	QC	NA	4.51094
20240722_MAMAGL_Neg_Echcode51	Sample	NS_R2	68	1	55	G4	4.7
20240722_MAMAGL_Neg_Echcode52	Sample	NS-S_R2	69	1	45	G7	4.8
20240722_MAMAGL_Neg_Echcode53	Sample	S-S_R3	70	1	20	G2	5.3
20240722_MAMAGL_Neg_Echcode54	Sample	NS-S_R3	71	1	34	G1	4
20240722_MAMAGL_Neg_Echcode55	Sample	S-S_R3	72	1	22	G3	3.8
20240722_MAMAGL_Neg_Echcode56	Sample	S-S_R2	73	1	31	G8	5.5
20240722_MAMAGL_Neg_Echcode57	Sample	S_R2	74	1	13	G7	3.9
20240722_MAMAGL_Neg_Echcode58	Sample	S_R3	75	1	10	G5	1.8
20240722_MAMAGL_Neg_Echcode59	Sample	S-S_R3	76	1	32	G8	4.2
20240722_MAMAGL_Neg_Echcode60	Sample	S-S_R2	77	1	27	G6	4.9
20240722_MAMAGL_Neg_qc09	QC	QC	78	1	QC	NA	4.51094
20240722_MAMAGL_Neg_Echcode61	Sample	NS_R3	79	1	52	G2	6.6
20240722_MAMAGL_Neg_Echcode62	Sample	S_R3	80	1	12	G6	4
20240722_MAMAGL_Neg_Echcode63	Sample	S-S_R2	81	1	29	G7	4.2
20240722_MAMAGL_Neg_Echcode64	Sample	NS-S_R2	82	1	41	G5	5.1
20240722_MAMAGL_Neg_qc10	QC	QC	83	1	QC	NA	4.51094
20240722_MAMAGL_Neg_BlankMeOH07	Blank	Blank	84	1	Blank	NA	4.51094
20240722_MAMAGL_Neg_BlankMeOH08	Blank	Blank	85	1	Blank	NA	4.51094
20240722_MAMAGL_Neg_BlankMeOH09	Blank	Blank	86	1	Blank	NA	4.51094

### Sheet: Positive mode
File Name	Type	Class ID	ANAlytical order	Inject. volume (µL)	samples	genotypes	Biomasse (DW mg)
20240722_MAMAGL_Pos_BlankMeOH01	Blank	Blank	1	1	Blank	NA	4.51094
20240722_MAMAGL_Pos_BlankMeOH02	Blank	Blank	2	1	Blank	NA	4.51094
20240722_MAMAGL_Pos_BlankMeOH03	Blank	Blank	3	1	Blank	NA	4.51094
20240722_MAMAGL_Pos_qc_dil1a3_01	Sample	QCdiluted	4	1	QCdiluted	NA	4.51094
20240722_MAMAGL_Pos_qc_dil1a3_02	Sample	QCdiluted	5	1	QCdiluted	NA	4.51094
20240722_MAMAGL_Pos_qc_dil1a3_03	Sample	QCdiluted	6	1	QCdiluted	NA	4.51094
20240722_MAMAGL_Pos_qc01	QC	QC	7	1	QC	NA	4.51094
20240722_MAMAGL_Pos_qc02	QC	QC	8	1	QC	NA	4.51094
20240722_MAMAGL_Pos_qc03	QC	QC	9	1	QC	NA	4.51094
20240722_MAMAGL_Pos_Echcode01	Sample	NS_R2	10	1	49	G1	6.9
20240722_MAMAGL_Pos_Echcode02	Sample	NS-S_R3	11	1	38	G3	3.4
20240722_MAMAGL_Pos_Echcode03	Sample	NS-S_R3	12	1	40	G4	3.7
20240722_MAMAGL_Pos_Echcode04	Sample	NS-S_R2	13	1	47	G8	7.2
20240722_MAMAGL_Pos_Echcode05	Sample	NS_R3	14	1	62	G7	4.8
20240722_MAMAGL_Pos_Echcode06	Sample	S_R2	15	1	11	G6	2.6
20240722_MAMAGL_Pos_Echcode07	Sample	NS-S_R2	16	1	37	G3	7.1
20240722_MAMAGL_Pos_Echcode08	Sample	S-S_R3	17	1	28	G6	2.9
20240722_MAMAGL_Pos_Echcode09	Sample	S-S_R2	18	1	23	G4	4.7
20240722_MAMAGL_Pos_Echcode10	Sample	NS_R3	19	1	58	G5	7.7
20240722_MAMAGL_Pos_qc04	QC	QC	20	1	QC	NA	4.51094
20240722_MAMAGL_Pos_Echcode11	Sample	S-S_R2	21	1	17	G1	4.1
20240722_MAMAGL_Pos_Echcode12	Sample	NS_R2	22	1	53	G3	5.6
20240722_MAMAGL_Pos_Echcode13	Sample	NS_R2	23	1	59	G6	6.5
20240722_MAMAGL_Pos_Echcode14	Sample	NS-S_R3	24	1	48	G8	4.8
20240722_MAMAGL_Pos_Echcode15	Sample	S-S_R2	25	1	21	G3	6.1
20240722_MAMAGL_Pos_Echcode16	Sample	NS-S_R3	26	1	44	G6	3.7
20240722_MAMAGL_Pos_Echcode17	Sample	NS_R3	27	1	50	G1	6.1
20240722_MAMAGL_Pos_Echcode18	Sample	S_R3	28	1	16	G8	2.7
20240722_MAMAGL_Pos_Echcode19	Sample	S_R2	29	1	15	G8	3.4
20240722_MAMAGL_Pos_Echcode20	Sample	NS-S_R3	30	1	46	G7	2.3
20240722_MAMAGL_Pos_qc05	QC	QC	31	1	QC	NA	4.51094
20240722_MAMAGL_Pos_Echcode21	Sample	S_R3	32	1	8	G4	3.2
20240722_MAMAGL_Pos_Echcode22	Sample	S_R3	33	1	24	G4	2.3
20240722_MAMAGL_Pos_Echcode23	Sample	S-S_R3	34	1	6	G3	3.5
20240722_MAMAGL_Pos_Echcode24	Sample	S-S_R3	35	1	26	G5	2.9
20240722_MAMAGL_Pos_Echcode25	Sample	NS_R3	36	1	60	G6	4.7
20240722_MAMAGL_Pos_Echcode26	Sample	NS_R3	37	1	54	G3	6.6
20240722_MAMAGL_Pos_Echcode27	Sample	NS-S_R2	38	1	39	G4	5
20240722_MAMAGL_Pos_Echcode28	Sample	S_R2	39	1	5	G3	2.9
20240722_MAMAGL_Pos_Echcode29	Sample	S_R3	40	1	4	G2	3.8
20240722_MAMAGL_Pos_Echcode30	Sample	S_R3	41	1	14	G7	2.9
20240722_MAMAGL_Pos_qc06	QC	QC	42	1	QC	NA	4.51094
20240722_MAMAGL_Pos_Echcode31	Sample	S_R2	43	1	9	G5	2.7
20240722_MAMAGL_Pos_Echcode33	Sample	NS-S_R2	45	1	33	G1	6
20240722_MAMAGL_Pos_Echcode34	Sample	S_R2	46	1	1	G1	4.2
20240722_MAMAGL_Pos_Echcode35	Sample	S-S_R2	47	1	25	G5	4
20240722_MAMAGL_Pos_Echcode36	Sample	S-S_R3	48	1	18	G1	4.2
20240722_MAMAGL_Pos_Echcode37	Sample	NS_R2	49	1	51	G2	6.4
20240722_MAMAGL_Pos_Echcode38	Sample	NS_R3	50	1	56	G4	5.8
20240722_MAMAGL_Pos_Echcode39	Sample	S-S_R2	51	1	19	G2	4.9
20240722_MAMAGL_Pos_Echcode40	Sample	NS_R2	52	1	61	G7	5.4
20240722_MAMAGL_Pos_qc07	QC	QC	53	1	QC	NA	4.51094
20240722_MAMAGL_Pos_Echcode41	Sample	S_R2	54	1	7	G4	2.3
20240722_MAMAGL_Pos_Echcode42	Sample	NS-S_R3	55	1	42	G5	4.1
20240722_MAMAGL_Pos_Echcode43	Sample	NS-S_R3	56	1	36	G2	4
20240722_MAMAGL_Pos_Echcode44	Sample	NS_R2	57	1	57	G5	5.7
20240722_MAMAGL_Pos_Echcode45	Sample	NS_R2	58	1	63	G8	7
20240722_MAMAGL_Pos_Echcode46	Sample	S_R3	59	1	2	G1	3.5
20240722_MAMAGL_Pos_Echcode47	Sample	S_R2	60	1	3	G2	2.1
20240722_MAMAGL_Pos_Echcode48	Sample	NS_R3	61	1	64	G8	5.7
20240722_MAMAGL_Pos_Echcode49	Sample	NS-S_R2	62	1	35	G2	6.1
20240722_MAMAGL_Pos_Echcode50	Sample	S-S_R3	63	1	30	G7	2.3
20240722_MAMAGL_Pos_qc08	QC	QC	64	1	QC	NA	4.51094
20240722_MAMAGL_Pos_Echcode51	Sample	NS_R2	65	1	55	G4	4.7
20240722_MAMAGL_Pos_Echcode52	Sample	NS-S_R2	66	1	45	G7	4.8
20240722_MAMAGL_Pos_Echcode53	Sample	S-S_R3	67	1	20	G2	5.3
20240722_MAMAGL_Pos_Echcode54	Sample	NS-S_R3	68	1	34	G1	4
20240722_MAMAGL_Pos_Echcode55	Sample	S-S_R3	69	1	22	G3	3.8
20240722_MAMAGL_Pos_Echcode56	Sample	S-S_R2	70	1	31	G8	5.5
20240722_MAMAGL_Pos_Echcode57	Sample	S_R2	71	1	13	G7	3.9
20240722_MAMAGL_Pos_Echcode58	Sample	S_R3	72	1	10	G5	1.8
20240722_MAMAGL_Pos_Echcode59	Sample	S-S_R3	73	1	32	G8	4.2
20240722_MAMAGL_Pos_Echcode60	Sample	S-S_R2	74	1	27	G6	4.9
20240722_MAMAGL_Pos_qc09	QC	QC	75	1	QC	NA	4.51094
20240722_MAMAGL_Pos_Echcode61	Sample	NS_R3	76	1	52	G2	6.6
20240722_MAMAGL_Pos_Echcode62	Sample	S_R3	77	1	12	G6	4
20240722_MAMAGL_Pos_Echcode63	Sample	S-S_R2	78	1	29	G7	4.2
20240722_MAMAGL_Pos_Echcode64	Sample	NS-S_R2	79	1	41	G5	5.1
20240722_MAMAGL_Pos_qc10	QC	QC	80	1	QC	NA	4.51094
20240722_MAMAGL_Pos_BlankMeOH04	Blank	Blank	81	1	Blank	NA	4.51094
